# Vezatin is required for the retrograde axonal transport of endosomes in *Drosophila* and zebrafish

**DOI:** 10.1101/2020.02.09.940890

**Authors:** Michael A. Spinner, Katherine Pinter, Catherine M. Drerup, Tory G. Herman

**Author notes:** To whom correspondence should be addressed Tory Herman, Ph.D., Institute of Molecular Biology, 1370 Franklin Blvd, University of Oregon, Eugene, OR 97403.

## Abstract

Active transport of organelles within axons is critical for neuronal health. Retrograde axonal transport, in particular, relays neurotrophic signals received by axon terminals to the nucleus and circulates new material among *en passant* synapses. The single retrograde motor, cytoplasmic dynein, is linked to diverse cargos by adaptors that promote dynein motility. Here we identify Vezatin as a new, cargo-specific regulator of retrograde axonal transport. Loss-of-function mutations in the *Drosophila vezatin-like* (*vezl*) gene prevent signaling endosomes containing activated BMP receptors from initiating transport out of motor neuron terminal boutons. *vezl* loss also decreases the transport of endosomes and dense core vesicles (DCVs) within axon shafts. While vertebrate Vezatin (Vezt) has not previously been implicated in axonal transport, we show that *vezt* loss in zebrafish impairs the retrograde movement of late endosomes, causing their accumulation in axon terminals. Our work establishes a new, conserved, cargo-specific role for Vezatin proteins in axonal transport.
