## Supplemental table 1 for "Vezatin is required for the retrograde axonal transport of endosomes in *Drosophila* and zebrafish"

### Sheet: Sheet1
	Panel		Mean	SEM +/-	n=		comparison	p-value
Figure 1	E	wt	10.34	2.1	10		wt to vezl721	4.747e-08
		vezl721	39.25	1.7	10		wt to vezl721 + vezlwt (rescue)	4.106e-10
		vezl13.1	33.93	1.4	10
		vezl721 + vezlWT	10.48	1.6	12
Figure 2	I	wt	35	1.9	14		wt to vezl13.1	0.0001727
		vezl13.1	23.16	1.8	12		wt to vezl13.1 + vezlwt (rescue)	0.7638
		vezl13.1 + vezlwt	35.92	1.9	12		wt to vezwt + vezlwt (overexpression)
		vezlwt + vezlwt	42.1	3.1	10
	J	wt	10.57	1.12	14		wt to vezl13.1	3.1e-05
		vezl13.1	23.87	2.5	12		wt to vezl13.1 + vezlwt (rescue)	0.5925
		vezl13.1 + vezlwt	11.49	0.76	12
		vezlwt + vezlwt	18.93	2.1	10
	K	wt	0.96	0.04	14		wt to vezl13.1	2.031e-08
		vezl13.1	1.59	0.075	12		wt to vezl13.1 + vezlWT (rescue)	0.5499
		vezl13.1 + vezlwt	0.94	0.076	12
		vezlwt + vezlwt	0.95	0.064	10
	L	wt	1.28	0.32	14		wt to vezl13.1	7.359e-06
		vezl13.1	5.42	0.69	12		wt to vezl13.1 + vezlWT (rescue)	0.1812
		vezl13.1 + vezlwt	2.67	0.88	12
		vezlwt + vezlwt	7.8	1.64	10
Figure 3	I	wt ANF:GFP	1.24	0.11	15		wt to vezl13.1 (ANF:GFP)	0.007953
		vezl13.1 ANF:GFP	1.62	0.09	10
		wt YFP:Rab5	1.1	0.04	16		wt to vezl13.1 (YFP:Rab5)	0.0001801
		vezl13.1 YFP:Rab5	1.72	0.04	10
		wt Rab7:GFP	0.92	0.09	14		wt to vezl13.1 (Rab7:GFP)	0.0001445
		vezl13.1 Rab7:GFP	1.98	0.27	12
		wt Rab11:GFP	1.21	0.06	16		wt to vezl13.1 (Rab11:GFP)	0.5895
		vezl13.1 Rab11:GFP	1.27	0.26	14
Figure 4	E	wt Tkv:mCherry	1.02	0.04	14		wt to vezl13.1 (Tkv:mCherry)	0.0004521
		vezl13.1 Tkv:mCherry	1.92	0.14	15
		wt anti-pMAD	1.12	0.08	12		wt to vezl13.1 (anti-pMAD)	0.007105
		vezl13.1 anti-pMAD	1.52	0.103	15
Figure 5	C	wt Tkv:mCherry In	0.25	0.075	5		wt to vezl13.1 (Tkv:mCherry In)	0.4253
		wt Tkv:mCherry Out	1.05	0.063	5
		vezl13.1 Tvk:mCherry In	0.11	0.086	7		wt to vezl13.1 (Tkv:mCherry Out)	0.009173
		vezl13.1 Tvk:mCherry Out	0.048	0.024	7
	F	wt ANF:GFP In	1.23	0.2	9		wt to vezl13.1 (ANF:GFP In)	0.7126
		wt ANF:GFP Out	1.79	0.39	9
		vezl13.1 ANF:GFP In	1.37	0.32	6		wt to vezl13.1 (ANF:GFP Out)	0.7807
		vezl13.1 ANF:GFP Out	1.48	0.33	6
Figure 6	F	wt ANF:GFP	0.96	0.06	6		wt to vezl13.1 (ANF:GFP)	0.0005902
		vezl13.1 ANF:GFP	0.57	0.06	7
		wt Tkv:mCherry	0.72	0.09	6		wt to vezl13.1 (Tkv:mCHerry)	0.00825
		vezl13.1 Tvk:mCherry	0.28	0.03	6
		wt mito:GFP	0.25	0.025	7		wt to vezl13.1 (mito:GFP)	0.3479
		vezl13.1 mito:GFP	0.234	0.013	5
	G	wt ANF:GFP	0.12	0.03	6		wt to vezl13.1 (ANF:GFP)	0.0007503
		vezl13.1 ANF:GFP	0.39	0.072	7
		wt Tkv:mCherry	0.12	0.048	6		wt to vezl13.1 (Tkv:mCHerry)	0.0009128
		vezl13.1 Tvk:mCherry	0.55	0.067	6
		wt mito:GFP	0.66	0.012	7		wt to vezl13.1 (mito:GFP)	0.01058
		vezl13.1 mito:GFP	0.25	0.025	5
	H	wt ANF:GFP (anterograde)	0.47	0.05	6		wt to vezl13.1 (anterograde)	0.1706
		wt ANF:GFP (retrograde)	0.37	0.03	6		wt to vezl13.1 (retrograde)	1.796e-05
		vezl13.1 ANF:GFP (anterograde)	0.34	0.063	7
		vezl13.1 ANF:GFP (retrograde)	0.02	0.0048	7
		wt Tkv:mCherry (anterograde)	0.4	0.055	6		wt to vezl13.1 (anterograde)	0.000166
		wt Tkv:mCherry (retrograde)	0.24	0.08	6		wt to vezl13.1 (retrograde)	0.0007431
		vezl13.1 Tvk:mCherry (anterograde)	0.11	0.041	6
		vezl13.1 Tvk:mCherry (retrograde)	0.024	0.0075	6
		wt mito:GFP (anterograde)	0.022	0.0046	7		wt to vezl13.1 (anterograde)	0.117
		wt mito:GFP (retrograde)	0.024	0.0061	7		wt to vezl13.1 (retrograde)	0.166
		vezl13.1 mito:GFP (anterograde)	0.015	0.0021	5
		vezl13.1 mito:GFP (retrograde)	0.017	0.0044	5
	I	wt ANF:GFP	1.28	0.13	6		wt to vezl13.1 (ANF:GFP)	0.008353
		vezl13.1 ANF:GFP	19.2	5.02	7
		wt Tkv:mCherry	1.96	0.25	6		wt to vezl13.1 (Tkv:mCHerry)	0.001677
		vezl13.1 Tvk:mCherry	6.9	3.2	6
		wt mito:GFP	1.04	0.24	7		wt to vezl13.1 (mito:GFP)	0.486
		vezl13.1 mito:GFP	0.9	0.17	5
	J	wt ANF:GFP (anterograde)	1.03	0.03	12		wt to vezl13.1 (anterograde)	0.2475
		wt ANF:GFP (retrograde)	0.77	0.03	12		wt to vezl13.1 (retrograde)	0.002424
		vezl13.1 ANF:GFP (anterograde)	1.16	0.08	10
		vezl13.1 ANF:GFP (retrograde)	0.57	0.06	10
		wt Tkv:mCherry (anterograde)	1.55	0.07	10		wt to vezl13.1 (anterograde)	0.009273
		wt Tkv:mCherry (retrograde)	0.8	0.11	10		wt to vezl13.1 (retrograde)	0.7723
		vezl13.1 Tvk:mCherry (anterograde)	1.13	0.04	11
		vezl13.1 Tvk:mCherry (retrograde)	0.73	0.08	11
		wt mito:GFP (anterograde)	0.26	0.006	10		wt to vezl13.1 (anterograde)	0.2008
		wt mito:GFP (retrograde)	0.49	0.02	10		wt to vezl13.1 (retrograde)	0.613
		vezl13.1 mito:GFP (anterograde)	0.32	0.09	10
		vezl13.1 mito:GFP (retrograde)	0.51	0.05	14
Figure 7	C	wt	0.377	0.055	11		wt to vezt-	0.3999
		vezt-	0.306	0.061	9
	D	wt (anterograde)	6.91	0.51	9		wt to vezt- (anterograde)	0.0562
		vezt- (anterograde)	5.37	0.54	8
		wt (retrograde)	3.667	0.37	10		wt to vezt- (retrograde)	0.4655
		vezt- (retrograde)	4.08	0.41	8
	G	wt	0.25	0.03	13		wt to vezt-	0.0084
		vezt-	0.374	0.03	14
	H	wt (anterograde)	5.55	0.32	13		wt to vezt- (anterograde)	0.9762
		vezt- (anterograde)	5.56	0.32	13
		wt (retrograde)	3.83	0.24	12		wt to vezt- (retrograde)	0.0472
		vezt- (retrograde)	3.12	0.23	13
	K	wt	0.251	0.045	10		wt to vezt-	0.2256
		vezt-	0.324	0.038	14
	L	wt (anterograde)	6.45	0.57	11		wt to vezt- (anterograde)	0.9091
		vezt- (anterograde)	6.36	0.57	11
		wt (retrograde)	4.4	0.4	11		wt to vezt- (retrograde)	0.9618
		vezt- (retrograde)	4.42	0.36	11
Supp Fig 1	G	wt	2.25	0.11	13		wt to vezl13.1	3.248e-08
		vezl13.1	1.15	0.09	14
Supp Fig 2	B	wt	32	1.3	11		wt to vezl13.1	1.37e-05
		vezl13.1	18.17	1.8	7
		wt + hVezt	29.25	1.9	8
		vezl13.1 + hVezt	18.3	1.1	13		wt to vezl13.1 + hVezt	5.268e-08
Supp Fig 3	G	wt (anti-p150)	0.737	0.048	40		wt to vezt	0.0224
		vezt- (anti-p150)	0.911	0.057	28
		wt (anti-Dync1h1)	0.841	0.089	11		wt to vezt	0.3055
		vezt- (anti-Dync1h1)	0.968	0.082	13
		wt (anti-Cytochrome C)	0.856	0.057	14		wt to vezt	0.6339
		vezt- (anti-Cytochrome C)	0.895	0.059	13
